# Helping can be driven by non-affective cues in rat

**DOI:** 10.1101/2022.07.01.498150

**Authors:** Y. Vieira Sugano, H.Z. Shan, N.M.R. Molasky, P. Mason

## Abstract

Helping another in distress can be motivated by either affective or cognitive empathy, with the latter commonly believed to be restricted to humans and possibly other apes. Here, we found evidence for rodent helping that occurs in the absence of affective cues. We employed a paradigm in which a free rat can open the door to a restrainer containing a trapped rat. When the trapped rat was treated with the anxiolytic midazolam, the helping behavior exhibited by the free rat was diminished but did not extinguish. Correspondingly, midazolam-treated trapped rats still released themselves when given the opportunity, albeit at longer latencies than controls, evidence that midazolam only partially reduced the distress experienced by trapped rats. To test whether helping could occur for a rat who exhibited no affect, trapped rats were immobilized by general anesthesia or heavy sedation. Surprisingly, rats opened the door to restrainers containing these immobilized rats and pulled the incapacitated rats out of the restrainer, pushing them away from the arena center. The same solicitous behavior was observed when an anesthetized rat was simply placed in the center of the arena, without being confined within a restrainer. We speculate that the cognitive dissonance of immobile rats, at odds with predictive expectations of rat behavior built up over a lifetime, motivated solicitous behavior including helping. To block affective behavioral displays without associated dissonant cues of immobility, metyrapone, a drug that selectively blocks corticosterone synthesis, was administered to trapped rats. Under such circumstances, little helping behavior occurred. In sum, rats may be motivated either by affect or by cognitive dissonance, the latter comprising a rudimentary form of cognitive empathy.
