## Supplementary material for "Helping can be driven by non-affective cues in rat": VieiraSuganoTrappedStatistics

### Sheet: Descriptive statistics
Condition	FirstOpening	FirstOpening1q	FirstOpening3q	FirstOpeningLat	FirstOpeningLat1q	FirstOpeningLat3q	LattoOpen	ThirdFirst	ThirdFirst1q	ThirdFirst3q	ThirdFirstLat	ThirdFirstLat1q	ThirdFirstLat3q	Last6Tot	Last6	Last6TotF	Last61q	Last63q	Breakss	Breakss1q	Breakss3q	Neveropened	NeveropenedCons	NeveropenedConsPeggy	Giveup	PerfectReinf	Denominator	n	Openingall12	Openingall12Pct	NeveropenedPct	OpeningAfterFirst	OpeningAfterFirstPct	PerfectReinfPct
Reverse-Saline+	1.5	1	2	4	2	6.25	74.125	2	2	2	4	0.75	6.25	5.875	6	5.875	6	6	0	0	0	0	0	0	0	14	16	16	178	0.927083	0	162	0.981818	0.875
Reverse-Saline-	2	1	2.5	1.5	0	3.25	139.688	2	2	2	1	0	2	5	6	4.73333	6	6	0	0	0	1	2	3	0	12	15	16	140	0.729167	0.0625	125	0.912409	0.933333
Reverse-Uninjected+	1.5	1	2	1.5	0	13	94.25	2	2	2	1	0	7.5	5.8	6	5.8	6	6	0	0	0	1	0	1	0	12	15	16	165	0.859375	0.0625	150	0.961538	0.8
Reverse-Uninjected-	1.5	1	2	8.5	2	20.5	122.5	2	2	2	3	2	9.5	5.28571	6	5.28571	6	6	0	0	1	2	1	3	0	9	14	16	140	0.729167	0.125	126	0.863014	0.714286
Reverse-Mdz2.0+	4.5	2.75	8.25	8	0	20.75	240	2	2	2	0	-6	15	4.28571	5	3.64286	5	5	1	0	1	2	3	5	0	6	14	16	95	0.494792	0.125	81	0.818182	0.642857
Reverse-Mdz2.0-	4.5	2	7.25	15	1	28.25	223.688	3	2	3	0	-27	18	4.53846	6	4.46154	6	6	1	0	2	3	3	6	0	5	13	16	89	0.463542	0.1875	76	0.716981	0.538462
Reverse-Mdz1.25+	2	2	5	3	0	8	151.2	2	2	3	3	0	7	5.66667	6	5.13333	6	6	0	0	1	0	0	0	0	8	15	15	130	0.722222	0	115	0.912698	0.533333
Reverse-Mdz1.25-	7	3	9	4	0	24	270.529	2	2	2.75	0.5	-1.5	9.25	4.42857	5	3.57143	5	5	0.5	0	1	3	2	5	0	7	14	17	86	0.421569	0.176471	72	0.782609	0.714286
Reverse-Control+	2	1	2	1.5	0	4.25	116.969	2	2	2	1	0	2	5.4	6	5.26667	6	6	0	0	0	2	2	4	0	24	30	32	305	0.794271	0.0625	275	0.938567	0.866667
Reverse-Control-	1.5	1	2	8.5	2	20.5	122.5	2	2	2	3	2	9.5	5.28571	6	5.28571	6	6	0	0	1	2	1	3	0	9	14	16	140	0.729167	0.125	126	0.863014	0.714286
Reverse-Mdz+	3	2	7.5	3	0	15	197.032	2	2	3	0	-0.25	9.75	5	6	4.41379	6	6	1	0	1	2	3	5	0	14	29	31	225	0.604839	0.0645161	196	0.871111	0.586207
Reverse-Mdz-	5	3	9	11	1	28	247.818	2	2	3	0	-5	14.5	4.48148	5	4	5	5	1	0	1	6	5	11	0	12	27	33	175	0.441919	0.181818	148	0.747475	0.62963
Reverse-Saline	2	1	2	3	0.75	5	106.906	2	2	2	2	0	4.5	5.45161	6	5.32258	6	6	0	0	0	1	2	3	0	26	31	32	318	0.828125	0.03125	287	0.950331	0.903226
Reverse-Uninjected	1.5	1	2	2	0	13.25	108.375	2	2	2	2	0	10	5.55172	6	5.55172	6	6	0	0	1	3	1	4	0	21	29	32	305	0.794271	0.09375	276	0.913907	0.758621
Reverse-Mdz1.25	4	2	8	3.5	0	19	214.594	2	2	3	1	0	9	5.06897	6	4.37931	6	6	0	0	1	3	2	5	0	15	29	32	216	0.5625	0.09375	187	0.857798	0.62069
Reverse-Mdz2.0	4.5	2	8.25	13	1	26.25	231.844	2	2	3	0	-17	17.25	4.40741	5	4.03704	5	5	1	0	1	5	6	11	0	11	27	32	184	0.479167	0.15625	157	0.765854	0.592593
Reverse-Control	2	1	2	3	0	10.25	107.641	2	2	2	2	0	6.25	5.5	6	5.43333	6	6	0	0	0	4	3	7	0	47	60	64	623	0.811198	0.0625	563	0.932119	0.833333
Reverse-Mdz	4	2	8	4	0	23.25	223.219	2	2	3	0	-2.5	11.5	4.75	6	4.21429	6	6	1	0	1	8	8	16	0	26	56	64	400	0.520833	0.125	344	0.813239	0.607143
Reverse	2	1	5.25	3	0	15.75	165.43	2	2	2	1	0	8	5.13793	6	4.84483	6	6	0	0	1	12	11	23	0	73	116	128	1023	0.666016	0.09375	907	0.883155	0.724138
SalineMdz	3	2	7.25	9	4.75	27.75	215.812	2	2	3	3	-1	5	4.84615	6	4.69231	6	6	0	0	1	3	1	4	0	7	13	16	101	0.526042	0.1875	88	0.807339	0.538462
Uninjected	5	3	13	15.5	7.75	40	269.562	2	2	2	3.5	0.25	11.5	5.7	6	5.7	6	6	0	0	0.75	6	0	6	0	7	10	16	91	0.473958	0.375	81	0.931034	0.7
Mdz1.25	3	1	7.25	14.5	7.75	26.25	192.938	2.5	2	3.75	7	-3	18	3.85714	5.5	3.5	5.5	5.5	1	0	1.75	2	3	5	0	6	14	16	94	0.489583	0.125	80	0.666667	0.571429
Mdz2.0	2.5	1.75	6.25	26	7.25	36.25	184.5	5	2.25	7	8	-3.75	20.5	3	2.5	2.71429	2.5	2.5	1	1	2	2	3	5	0	3	14	16	75	0.390625	0.125	61	0.488	0.428571
Control-Mdz	5	3	13	15.5	7.75	40	269.562	2	2	2	3.5	0.25	11.5	5.7	6	5.7	6	6	0	0	0.75	6	0	6	0	7	10	16	91	0.473958	0.375	81	0.931034	0.7
Mdz	3	1	7	17	7.75	36	188.719	3	2	7	7	-4	18.5	3.42857	4	3.10714	4	4	1	0	2	4	6	10	0	9	28	32	169	0.440104	0.125	141	0.57551	0.5
Anesthesia	5	2.75	8.5	20.5	11.5	28.25	245.5	2	2	3	13	7	24	4.28571	5	3.28571	5	5	1	0	1	1	1	2	0	3	7	8	44	0.458333	0.125	37	0.74	0.571429
Mdz4.0	3.5	2.75	5.25	8.5	3.75	15.75	171.75	5.5	2	6.75	0	-3	13	3.5	3	3.5	3	3	1	0	1	0	1	1	0	3	8	8	45	0.46875	0	37	0.578125	0.625
Empty	13	13	13	40	40	40	480	2	2	2	-40	-40	-40	1	1	0	1	1	1	1	1	7	1	8	0	0	1	8	1	0.0104167	0.875	0		1
Metyrapone	3.5	1.75	13	8	3.75	40	238.25	9	2	11	-2.5	-11.5	-1.25	2.8	1	2.8	1	1	1	0	2	3	3	6	0	2	5	8	29	0.302083	0.375	24	0.489796	0.6
Saline-Metyrapone	3	2	3.25	5	3.5	10	123.125	2	2	2	2	0.5	11	5.25	6	5.25	6	6	0	0	0.5	0	1	1	0	6	8	8	69	0.71875	0	61	0.835616	0.75
Control-all	3.5	2.75	7.75	15	6	25.75	220.75	2	2	2	2	0	12	5.5	6	5.5	6	6	0	0	0.75	6	1	7	0	13	18	24	160	0.555556	0.25	142	0.8875	0.722222
Immobile	3.5	2.75	7	14	5.5	25.5	208.625	2	2	6	10	-1.5	21.5	3.86667	4	3.4	4	4	1	0	1	1	2	3	0	6	15	16	89	0.463542	0.0625	74	0.649123	0.6

### Sheet: Variable description
FirstOpening	Day of first opening (median)
FirstOpening1q	Day of first opening (25th percentile)
FirstOpening3q	Day of first opening (75th percentile)
FirstOpeningLat	Latency of opening in first opening day (0-40 minutes; median)
FirstOpeningLat1q	Latency of opening in first opening day (0-40 minutes; 25th percentile)
FirstOpeningLat3q	Latency of opening in first opening day (0-40 minutes, 75th percentile)
LattoOpen	Total latency to open across all days (0-480 minutes; median)
ThirdFirst	Day of third opening minus day of first opening (median)
ThirdFirst1q	Day of third opening minus day of first opening (25th percentile)
ThirdFirst3q	Day of third opening minus day of first opening (75th percentile)
ThirdFirstLat	Latency of opening in third opening day minus latency of opening in first opening day (minutes; median)
ThirdFirstLat1q	Latency of opening in third opening day minus latency of opening in first opening day (minutes; median)
ThirdFirstLat3q	Latency of opening in third opening day minus latency of opening in first opening day (minutes; median)
Last6Tot	Number of openings in the last 6 days of experiment (median)
Last61q	Number of openings in the last 6 days of experiment (25th percentile)
Last63q	Number of openings in the last 6 days of experiment (75th percentile)
Breaks	Number of breaks (an opening followed by a non-opening session; median)
Breaks1q	Number of breaks (an opening followed by a non-opening session; 25th percentile)
Breaks3q	Number of breaks (an opening followed by a non-opening session; 75th percentile)
Neveropened	Number of animals that never opened
NeveropenedCons	Number of animals that never opened consecutively (an opening followed by another opening session)
Giveup	Number of animals that opened at least once, then stopped for the remaining of the testing sessions
PerfectReinf	Number of animals that never stopped opening after opening once
Denominator	Number of animals that opened at least once
n	Number of animals in the condition
Openingall12	Number of animals that opened all 12 days
Openingall12Pct	Percentage of animals that opened all 12 days
NeveropenedPct	Percentage of animals that never opened
OpeningAfterFirst	Number of animals that opened after the first opening
OpeningAfterFirstPct	Percentage of animals that opened after the first opening
PerfectReinfPct	Percentage of animals that were perfectly reinforced, never stopped opening aafter opening once
