## Supplementary material for "Helping can be driven by non-affective cues in rat": VieiraSuganoTrappedRawData

### Sheet: Raw Data
Rat	Condition	D1	D2	D3	D4	D5	D6	D7	D8	D9	D10	D11	D12	D13
5407231	Reverse-Mdz1.25+	40	12	40	11	40	0	0	0	0	0	40	0
5407232	Reverse-Mdz1.25+	39	40	0	0	0	0	0	0	0	0	0	0
5407233	Reverse-Mdz1.25+	40	0	0	0	0	0	0	0	0	0	0	0
5407234	Reverse-Mdz1.25+	40	40	40	40	40	40	40	40	5	40	0	0
5407235	Reverse-Mdz1.25+	3	40	0	0	0	0	0	0	0	0	0	0
5407236	Reverse-Mdz1.25+	40	40	40	0	40	0	0	0	0	0	0	0
5407237	Reverse-Mdz1.25+	40	40	40	40	40	0	0	0	0	0	0	0
5407238	Reverse-Mdz1.25+	40	40	40	40	40	40	40	3	1	0	0	21
5407239	Reverse-Saline+	4	1	4	0	0	0	0	0	0	0	0	0
5407240	Reverse-Saline+	40	40	4	0	0	0	0	0	0	0	0	0
5407241	Reverse-Saline+	40	0	1	0	0	0	0	0	0	0	4	0
5407242	Reverse-Saline+	40	40	5	2	0	0	0	0	0	0	0	0
5407243	Reverse-Saline+	2	1	1	1	0	0	40	0	3	0	0	0
5407244	Reverse-Saline+	40	12	2	1	0	0	0	0	0	0	0	0
5407245	Reverse-Saline+	40	3	2	1	40	0	40	0	0	0	0	0
5407246	Reverse-Saline+	24	17	3	13	1	1	0	0	0	0	0	0
5.40725e+06	Reverse-Mdz1.25-	40	40	0	0	0	0	0	0	0	0	0	0
5.40725e+06	Reverse-Mdz1.25-	40	40	40	40	40	0	0	0	0	0	0	40
5.40725e+06	Reverse-Mdz1.25-	40	40	40	40	40	40	0	0	0	0	40	0
5.40725e+06	Reverse-Mdz1.25-	40	40	40	40	40	40	40	40	40	40	40	40
5.40725e+06	Reverse-Mdz1.25-	40	24	8	0	0	0	0	0	0	0	0	0
5.40725e+06	Reverse-Mdz1.25-	40	40	40	40	40	40	40	40	40	40	40	40
5.40725e+06	Reverse-Mdz1.25-	40	40	40	4	1	0	40	0	0	0	0	0
5.40725e+06	Reverse-Mdz1.25-	34	40	40	40	40	40	40	40	40	40	40	40
5.40725e+06	Reverse-Saline-	40	0	0	0	0	0	0	0	0	0	0	0
5.40725e+06	Reverse-Saline-	40	40	40	40	40	40	40	40	40	40	0	40
5.40725e+06	Reverse-Saline-	40	40	40	5	0	0	40	4	0	11	21	12
5.40725e+06	Reverse-Saline-	40	3	1	3	0	0	0	1	0	1	0	1
5.40725e+06	Reverse-Saline-	40	40	40	40	40	40	40	40	40	3	16	1
5.40725e+06	Reverse-Saline-	40	12	1	0	1	1	0	1	0	0	16	0
5.40725e+06	Reverse-Saline-	40	40	40	40	40	40	40	40	40	40	40	40
5.40725e+06	Reverse-Saline-	40	3	40	40	40	40	40	40	40	40	40	40
687.1	Reverse-Mdz2.0+	NA	NA	NA	NA	14	34	20	12	25	40	40	20
688.2	Reverse-Mdz2.0+	40	40	40	0	0	0	0	0	0	0	0	0
689.2	Reverse-Mdz2.0+	40	26	0	0	0	0	4	0	0	0	0	0
690.1	Reverse-Mdz2.0+	40	NA	40	19	1	0	0	17	0	32	40	0
691.2	Reverse-Mdz2.0+	40	40	NA	NA	40	40	40	2	40	40	18	40
692.2	Reverse-Mdz2.0+	0	0	0	0	40	0	0	0	0	0	0	0
693.2	Reverse-Mdz2.0+	40	15	40	40	23	0	40	40	16	40	40	1
694.1	Reverse-Mdz2.0+	40	0	23	5	5	5	0	1	3	12	40	40
695.1	Reverse-Mdz2.0-	0	22	27	0	0	0	0	0	0	0	0	0
695.2	Reverse-Mdz2.0-	40	40	40	40	0	40	40	32	40	40	0	0
696.1	Reverse-Mdz2.0-	18	0	40	0	40	40	17	34	40	0	0	0
696.2	Reverse-Mdz2.0-	40	40	40	29	40	5	0	10	7	11	0	0
697.1	Reverse-Mdz2.0-	40	40	40	40	40	40	40	40	40	40	3	40
697.2	Reverse-Mdz2.0-	40	23	40	40	40	40	10	40	15	40	40	2
698.1	Reverse-Mdz2.0-	40	40	40	40	28	28	1	0	2	2	1	0
698.2	Reverse-Mdz2.0-	40	40	1	1	40	18	0	0	1	0	0	40
5.41756e+06	Reverse-Uninjected+	0	0	40	0	40	0	0	0	NA	0	40	0
5.41756e+06	Reverse-Uninjected+	40	40	40	40	40	40	40	40	40	40	40	40
5.41757e+06	Reverse-Uninjected+	40	14	1	0	0	0	0	0	0	0	0	0
5.41757e+06	Reverse-Uninjected+	0	0	0	0	0	0	0	0	0	0	0	0
5.41757e+06	Reverse-Uninjected+	40	0	0	0	0	0	0	NA	0	0	0	0
5.41757e+06	Reverse-Uninjected+	NA	0	0	0	0	0	0	0	0	0	0	0
5.41757e+06	Reverse-Uninjected+	0	9	0	0	40	2	17	0	0	0	0	0
5.41757e+06	Reverse-Uninjected+	40	40	2	0	0	3	0	0	0	0	0	0
5.41757e+06	Reverse-Uninjected-	40	40	40	40	40	40	40	40	40	40	40	40
5.41757e+06	Reverse-Uninjected-	10	7	0	40	0	0	0	0	0	40	0	0
5.41757e+06	Reverse-Uninjected-	40	40	40	2	0	0	0	0	0	0	0	0
5.41757e+06	Reverse-Uninjected-	NA	0	1	0	0	0	0	0	0	0	0	0
5.41757e+06	Reverse-Uninjected-	40	40	40	40	40	40	40	40	40	40	40	40
5.41757e+06	Reverse-Uninjected-	8	0	0	0	0	40	40	40	40	0	14	1
5.41758e+06	Reverse-Uninjected-	11	40	40	40	40	40	40	40	40	40	40	40
5.41758e+06	Reverse-Uninjected-	25	14	0	40	1	40	0	0	0	0	0	0
419.2	Reverse-Mdz2.0+	40	40	40	40	40	40	40	40	40	40	40	0
420.1	Reverse-Mdz2.0+	40	40	1	0	1	0	0	0	0	0	0	0
421.1	Reverse-Mdz2.0+	40	40	40	40	40	40	40	40	40	40	40	40
422.2	Reverse-Mdz2.0+	40	40	40	40	40	0	12	0	0	0	0	0
423.1	Reverse-Mdz2.0+	40	40	40	40	40	40	40	40	15	40	40	40
424.2	Reverse-Mdz2.0+	40	40	40	40	40	40	40	1	0	18	2	0
425.1	Reverse-Mdz2.0+	40	40	40	40	40	40	40	40	40	40	40	40
426.1	Reverse-Mdz2.0+	40	40	27	0	2	0	0	0	1	0	0	0
457.1	Reverse-Mdz2.0-	40	12	40	40	40	40	40	40	40	40	40	40
457.2	Reverse-Mdz2.0-	40	40	1	1	0	0	0	0	0	0	0	0
458.1	Reverse-Mdz2.0-	40	40	40	40	40	18	17	0	0	0	0	0
458.2	Reverse-Mdz2.0-	40	40	40	40	40	40	40	40	40	40	40	40
459.1	Reverse-Mdz2.0-	40	40	40	40	40	40	40	40	40	40	40	40
459.2	Reverse-Mdz2.0-	40	40	40	40	40	40	40	40	40	40	40	40
460.1	Reverse-Mdz2.0-	40	40	40	40	5	2	36	0	0	0	0	0
460.2	Reverse-Mdz2.0-	40	1	40	10	5	22	17	0	0	0	0	0
461.2	Reverse-Uninjected+	1	1	0	0	0	0	0	0	0	0	0	0
462.1	Reverse-Uninjected+	40	13	0	0	0	0	0	0	0	0	0	0
463.2	Reverse-Uninjected+	40	0	0	0	0	0	0	0	0	0	0	0
466.2	Reverse-Uninjected+	21	0	3	0	0	0	0	0	0	0	0	0
467.1	Reverse-Uninjected+	0	0	0	0	0	0	0	0	0	0	0	0
468.1	Reverse-Uninjected+	40	40	2	0	0	0	0	0	0	0	0	0
469.2	Reverse-Uninjected+	13	2	0	0	0	0	0	0	0	0	0	0
470.1	Reverse-Uninjected+	2	2	0	0	0	0	0	0	0	0	0	0
471.1	Reverse-Uninjected-	40	2	2	0	0	4	0	0	0	0	0	0
471.2	Reverse-Uninjected-	40	2	2	0	0	14	0	0	0	0	0	0
472.1	Reverse-Uninjected-	26	40	2	0	0	2	1	0	0	0	0	0
472.2	Reverse-Uninjected-	40	2	0	0	0	2	0	0	0	0	0	0
473.1	Reverse-Uninjected-	9	1	1	0	0	0	0	0	0	0	0	0
473.2	Reverse-Uninjected-	4	1	0	0	0	2	0	1	0	0	0	0
474.1	Reverse-Uninjected-	40	19	0	0	0	2	2	0	0	0	0	0
474.2	Reverse-Uninjected-	0	0	0	0	0	1	0	0	0	0	0	0
5.55908e+06	Reverse-Mdz1.25+	40	0	0	0	0	0	2	0	0	0	0	0
5.55908e+06	Reverse-Mdz1.25+	40	40	4	10	1	0	2	0	0	0	0	0
5.55908e+06	Reverse-Mdz1.25+	40	0	40	1	1	0	2	0	0	0	0	0
5.55908e+06	Reverse-Mdz1.25+	40	0	0	0	0	0	2	0	0	0	0	0
5.55909e+06	Reverse-Mdz1.25+	40	0	40	40	40	14	2	0	0	0	0	0
5.55909e+06	Reverse-Mdz1.25+	40	40	11	0	2	0	2	0	0	0	0	0
5.55909e+06	Reverse-Mdz1.25+	40	40	40	40	40	40	31	3	2	0	0	0
5.55909e+06	Reverse-Mdz1.25-	40	40	40	40	40	40	40	40	40	1	0	0
5.55908e+06	Reverse-Mdz1.25-	40	40	40	40	11	0	0	0	1	0	0	0
5.55908e+06	Reverse-Mdz1.25-	40	1	13	40	4	0	2	0	40	0	0	0
5.55908e+06	Reverse-Mdz1.25-	40	40	40	40	40	40	40	40	0	40	40	40
5.55908e+06	Reverse-Mdz1.25-	40	40	40	40	40	40	4	2	0	0	0	0
5.55908e+06	Reverse-Mdz1.25-	40	40	40	40	40	40	40	40	40	40	40	40
5.55908e+06	Reverse-Mdz1.25-	40	40	22	1	0	0	0	0	0	0	0	1
5.55908e+06	Reverse-Mdz1.25-	40	40	40	40	40	40	40	18	40	0	0	0
5.55908e+06	Reverse-Mdz1.25-	40	40	40	40	40	40	40	40	0	27	2	2
5.55907e+06	Reverse-Saline+	7	0	0	0	0	0	0	0	0	0	0	0
5.55908e+06	Reverse-Saline+	0	3	0	0	0	0	0	0	0	0	0	0
5.55908e+06	Reverse-Saline+	40	40	0	0	0	0	0	0	0	0	0	0
5.55909e+06	Reverse-Saline+	6	0	0	0	0	0	0	0	0	0	0	0
5.55909e+06	Reverse-Saline+	4	0	0	0	0	0	0	0	0	0	0	0
5.55909e+06	Reverse-Saline+	40	2	0	0	0	0	0	0	0	0	0	0
5.55909e+06	Reverse-Saline+	4	0	0	0	0	0	0	0	0	0	0	0
5.55909e+06	Reverse-Saline+	40	29	0	0	0	0	0	0	0	0	0	0
5.55909e+06	Reverse-Saline-	0	0	0	0	0	0	1	0	0	0	0	0
5.55909e+06	Reverse-Saline-	40	2	0	0	0	0	0	0	0	0	0	0
5.5591e+06	Reverse-Saline-	1	0	0	0	0	0	0	0	0	0	0	0
5.5591e+06	Reverse-Saline-	1	0	0	0	0	0	0	0	0	0	0	0
5.5591e+06	Reverse-Saline-	4	0	0	0	0	0	0	0	0	0	0	0
5.5591e+06	Reverse-Saline-	40	1	0	0	0	0	0	0	0	0	0	0
5.5591e+06	Reverse-Saline-	0	0	0	0	0	0	0	0	0	0	0	0
5.5591e+06	Reverse-Saline-	0	0	0	0	0	0	0	0	0	0	0	0
5.45578e+06	Saline-Mdz	40	8	40	3	10	40	40	2	4	0	1	0
5.45578e+06	Saline-Mdz	40	40	40	40	40	40	40	40	40	40	5	4
5.45578e+06	Saline-Mdz	40	40	40	40	40	25	6	2	0	0	1	0
5.45579e+06	Saline-Mdz	40	40	40	40	40	40	40	40	40	40	40	40
5.45579e+06	Saline-Mdz	40	40	2	1	4	1	1	1	1	1	1	0
5.45579e+06	Saline-Mdz	40	40	40	40	40	3	14	1	1	0	2	2
5.45579e+06	Saline-Mdz	40	40	40	40	40	40	40	40	40	40	40	40
5.45579e+06	Saline-Mdz	40	40	40	40	40	40	40	40	40	40	40	40
1272316	Saline-Mdz	40	4	1	0	0	2	1	0	0	0	0	0
1272317	Saline-Mdz	40	36	40	40	26	30	3	1	1	0	0	1
1272318	Saline-Mdz	40	40	40	8	40	40	16	40	40	40	40	40
1272319	Saline-Mdz	40	2	2	2	1	6	3	4	1	0	1	1
1291362	Saline-Mdz	40	40	10	40	8	7	0	1	2	0	8	3
1291364	Saline-Mdz	40	13	6	6	2	2	3	1	1	2	1	1
1291366	Saline-Mdz	40	10	12	40	40	40	40	40	18	40	10	40
1291367	Saline-Mdz	40	7	13	3	0	3	1	1	40	1	0	2
5.45578e+06	Uninjected	40	40	40	40	40	40	40	40	40	NA	40	40
5.45578e+06	Uninjected	40	40	40	40	6	0	4	0	2	2	0	0
5.45578e+06	Uninjected	40	40	40	40	40	40	40	40	40	40	40	40
5.45578e+06	Uninjected	40	40	40	40	15	40	40	4	40	2	13	6
5.45578e+06	Uninjected	15	12	3	1	1	0	0	1	1	1	0	1
5.45578e+06	Uninjected	40	40	40	40	40	7	5	2	1	0	2	3
5.45578e+06	Uninjected	40	40	15	5	5	0	1	0	0	0	0	1
5.45579e+06	Uninjected	40	40	40	40	40	40	40	40	40	40	40	40
5.45579e+06	Uninjected	NA	40	7	25	33	2	2	0	0	0	0	0
5.45579e+06	Uninjected	16	40	40	36	17	0	1	35	2	1	0	0
5.45579e+06	Uninjected	40	40	40	40	4	13	3	3	40	5	33	1
5.45579e+06	Uninjected	40	40	8	1	8	4	0	1	0	2	3	2
5.4558e+06	Uninjected	40	40	40	40	40	40	40	40	40	40	40	40
5.4558e+06	Uninjected	40	40	40	40	40	40	40	40	40	40	40	40
5.4558e+06	Uninjected	20	4	2	16	4	1	3	0	0	0	1	0
5.4558e+06	Uninjected	40	40	40	40	40	40	40	40	40	40	40	40
1253874	Mdz2.0	12	40	40	12	40	3	16	40	40	40	25	18
1253875	Mdz2.0	40	40	40	40	40	40	40	40	40	40	40	40
1253876	Mdz2.0	36	13	14	3	1	3	2	1	2	1	1	1
1253877	Mdz2.0	40	40	40	40	40	40	40	40	40	40	40	40
1272320	Mdz2.0	40	40	0	0	40	40	0	0	0	0	40	40
1272321	Mdz2.0	40	40	40	40	40	40	40	40	37	9	3	0
1272322	Mdz2.0	40	8	9	15	0	4	4	2	2	1	1	2
1272323	Mdz2.0	0	40	0	5	40	40	40	40	4	5	40	40
1291361	Mdz2.0	40	40	40	40	40	20	24	40	40	40	40	40
1291363	Mdz2.0	40	40	34	33	5	40	6	5	1	1	3	2
1291365	Mdz2.0	40	32	39	40	40	40	40	40	16	24	40	40
1291369	Mdz2.0	40	3	5	40	40	40	40	40	40	40	40	40
1291370	Mdz2.0	40	34	40	40	40	40	40	40	40	40	40	25
1291371	Mdz2.0	40	40	39	40	4	40	40	40	40	40	40	40
1291372	Mdz2.0	12	40	40	40	34	5	11	3	2	11	0	6
5.46708e+06	Mdz2.0	40	40	40	40	40	40	5	40	40	40	40	40
1344931	Mdz1.25	40	40	14	40	40	40	40	40	40	40	3	40
1344932	Mdz1.25	38	19	2	22	40	13	24	6	5	1	1	0
1344933	Mdz1.25	23	7	40	40	6	2	40	40	40	40	40	40
1344934	Mdz1.25	40	36	6	40	8	40	40	31	40	40	40	40
1344937	Mdz1.25	40	40	40	40	40	40	7	3	5	1	2	0
1344938	Mdz1.25	40	40	2	10	40	5	3	2	4	0	0	0
1420265	Mdz1.25	40	40	40	NA	40	40	40	40	40	40	40	40
1420266	Mdz1.25	19	3	0	1	0	1	0	1	4	0	2	0
1420267	Mdz1.25	40	40	12	40	40	40	40	40	40	40	40	40
1420268	Mdz1.25	40	40	15	40	3	30	1	40	14	25	5	2
1420270	Mdz1.25	40	40	40	40	40	40	40	40	19	3	1	0
1420272	Mdz1.25	40	40	40	40	8	3	1	1	1	0	1	0
1420274	Mdz1.25	3	17	4	11	5	10	2	1	0	0	0	1
1420275	Mdz1.25	10	2	0	1	2	2	1	1	1	0	1	2
1420278	Mdz1.25	40	40	40	40	40	40	40	40	40	40	40	40
5.46708e+06	Mdz1.25	40	40	40	40	40	40	40	1	40	40	40	40
5.55244e+06	Empty	40	40	40	40	40	40	40	40	40	40	40	0	40
5.55244e+06	Empty	40	40	40	40	40	40	40	40	40	40	40	40	40
5.55244e+06	Empty	40	40	40	40	40	40	40	40	40	40	40	40	40
5.55244e+06	Empty	40	40	40	40	40	40	40	40	40	40	40	40	40
5.55244e+06	Empty	40	40	40	40	40	40	40	40	40	40	40	40	40
5.55244e+06	Empty	40	40	40	40	40	40	40	40	40	40	40	40	40
5.55244e+06	Empty	40	40	40	40	40	40	40	40	40	40	40	40	40
5.55244e+06	Empty	40	40	40	40	40	40	40	40	40	40	40	40	40
5552427	Anesthesia	40	40	40	40	40	40	40	40	40	13	2	2
5552428	Anesthesia	40	16	3	3	2	0	0	0	0	0	0	1
5552429	Anesthesia	40	40	40	40	40	40	NA	40	40	40	40	40
5552430	Anesthesia	NA	40	40	40	40	40	40	27	8	2	40	6
5552431	Anesthesia	40	40	40	40	40	40	25	4	2	3	40	1
5552432	Anesthesia	7	5	4	0	2	0	1	0	0	0	0	4
5552433	Anesthesia	40	40	32	40	20	40	4	4	3	0	1	4
5552434	Anesthesia	40	40	4	40	40	40	40	40	40	40	40	40
5709005	Metyrapone	40	40	40	40	40	40	40	40	40	40	40	40
5709006	Metyrapone	40	3.53333	40	40	40	40	22.4833	40	40	40	40	40
5709007	Metyrapone	12.1	6.31667	14.5833	6.26667	3.71667	3.4	0.616667	0.45	5.58333	3.7	9.25	0.633333
5709008	Metyrapone	40	40	40	40	40	40	40	40	40	40	40	40
5709009	Metyrapone	40	40	40	40	3.26667	40	40	40	40	40	40	40
5709010	Metyrapone	40	40	40	40	40	40	40	40	40	40	40	40
5709011	Metyrapone	3.66667	40	11.9	40	40	40	40	40	40	40	40	6.46667
5709012	Metyrapone	40	3.18333	2.68333	1.6	2.95	0.95	0.5	0.2	0.183333	1.68333	0	3.18333
5709013	Saline-Metyrapone	40	40	21.4833	1.86667	1.33333	0.916667	0.416667	0.6	0.333333	0.116667	0.1	0.216667
5709014	Saline-Metyrapone	40	18.9667	1.48333	1.65	0.75	4	1.18333	0.65	0.316667	0.233333	0.8	0.4
5709015	Saline-Metyrapone	40	40	4.35	0.783333	3.96667	2.88333	2.68333	0.683333	1.5	3.38333	1.05	0.55
5709016	Saline-Metyrapone	40	3.71667	1.56667	1.86667	40	40	2.35	5.55	1.01667	40	1.03333	0.566667
5709017	Saline-Metyrapone	40	5.81667	40	40	40	40	40	7.3	40	40	40	40
5709018	Saline-Metyrapone	40	40	40	7.45	1.3	1.61667	0.383333	0.35	1.01667	0.316667	0.3	0.516667
5709019	Saline-Metyrapone	40	40	40	2.16667	0.883333	7.66667	1.2	1.1	0.516667	10.6167	2.21667	1.13333
5709020	Saline-Metyrapone	40	40	1.95	3.5	0.916667	14.35	1.86667	1.05	1.98333	0.366667	0.533333	0.333333
5709021	Mdz4.0	40	40	40	40	40	2.35	13.8167	40	40	40	40	6.13333
5709022	Mdz4.0	40	40	3.36667	0.916667	2.7	3.36667	2.25	2.58333	1.91667	3.73333	2.45	1.96667
5709023	Mdz4.0	40	34.8333	19.7833	5.91667	2.38333	0.633333	0.733333	0.866667	0.966667	0.516667	0.316667	0.616667
5709024	Mdz4.0	40	4.26667	40	40	40	40	40	40	40	0.833333	6.35	5.08333
5709025	Mdz4.0	40	40	40	17.7	2.38333	1.06667	4.56667	7.81667	3.25	32.5833	1.3	4.88333
5709026	Mdz4.0	40	40	40	40	10.65	9.1	40	40	40	2.26667	5.41667	7.31667
5709027	Mdz4.0	40	40	40	40	40	40	15.1333	7.11667	40	40	40	40
5709028	Mdz4.0	40	40	6.13333	40	40	40	40	40	40	40	40	40

### Sheet: Group Description
Condition	Description
Reverse-Saline+	Reverse door, saline i.p. injection to trapped rat, cagemate present in the arena
Reverse-Saline-	Reverse door, saline i.p. injection to trapped rat, cagement absent in the arena
Reverse-Uninjected+	Reverse door, no injection to trapped rat, cagemate present in the arena
Reverse-Uninjected-	Reverse door, no injection to trapped rat, cagement absent in the arena
Reverse-Mdz2.0+	Reverse door, mdz 1.25 mg/kg i.p. injection to trapped rat, cagemate present in the arena
Reverse-Mdz2.0-	Reverse door, mdz 1.25 mg/kg i.p. injection to trapped rat, cagement absent in the arena
Reverse-Mdz1.25+	Reverse door, mdz 2.0 mg/kg i.p. injection to trapped rat, cagemate present in the arena
Reverse-Mdz1.25-	Reverse door, mdz 2.0 mg/kg i.p. injection to trapped rat, cagement absent in the arena
Reverse-Control+	Reverse door, either saline i.p or no injection to trapped rat, cagemate present in the arena (Reverse-Saline+ & Reverse-Uninjected+)
Reverse-Control-	Reverse door, either saline i.p or no injection to trapped rat, cagemate absent in the arena (Reverse-Saline- & Reverse-Uninjected-)
Reverse-Mdz+	Reverse door, either mdz 1.25 mg/kg or mdz 2.0 mg/kg i.p. injection to trapped rat, cagemate present in the arena (Reverse-Mdz1.25+ & Reverse-Mdz.20+)
Reverse-Mdz-	Reverse door, either mdz 1.25 mg/kg or mdz 2.0 mg/kg i.p. injection to trapped rat, cagemate absent in the arena (Reverse-Mdz1.25+ & Reverse-Mdz.20+)
Reverse-Saline	Reverse door, saline i.p. injection to trapped rat (Reverse-Saline+ & Reverse-Saline-)
Reverse-Uninjected	Reverse door, no injection to trapped rat (Reverse-Uninjected+ & Reverse-Uninjected-)
Reverse-Mdz1.25	Reverse door, mdz 1.25 mg/kg i.p. injection to trapped rat (Reverse-Mdz1.25+ & Reverse-Mdz1.25-)
Reverse-Mdz2.0	Reverse door, mdz 2.0 mg/kg i.p. injection to trapped rat (Reverse-Mdz2.0+ & Reverse-Mdz2.0-)
Reverse-Control	Reverse door, either saline i.p. or no injection to trapped rat (Reverse-Control+ & Reverse-Control-)
Reverse-Mdz	Reverse door, either mdz 1.25 mg/kg or mdz 2.0 mg/kg i.p. injection to trapped rat (Reverse-Mdz+ & Reverse-Mdz-)
Reverse	Reverse door (Reverse-Control & Reverse-Mdz)
SalineMdz	Saline i.p. injection to trapped rat
Uninjected	No injection to trapped rat
Mdz1.25	Mdz 1.25 mg/kg i.p. injection to trapped rat
Mdz2.0	Mdz 2.0 mg/kg i.p. injection to trapped rat
Control-Mdz	Either saline i.p or no injection to trapped rat (SalineMdz & Uninjected)
Mdz	Either mdz 1.25 mg/kg or mdz 2.0 mg/kg i.p. injection to trapped rat (Mdz 1.25 & Mdz2.0)
Anesthesia	Euthasol 40 mg/kg i.p. injection to trapped rat
Mdz4.0	Mdz 4.0 mg/kg i.p. injection to trapped rat
Empty	Trapped rat absent
Metyrapone	Metyrapone 25mg/kg s.c. injection to trapped rat
Saline-Metyrapone	Saline s.c. injection to trapped rat
Control-all	Saline i.p., saline s.c. or no injection to trapped rat (Control-Mdz & Saline-Metyrapone)
Immobile	Either euthasol 40 mg/kg or mdz 4.0 mg/kg i.p. to trapped rat (Anesthesia & Mdz4.0)
